# DNA methylation database for gynecological cancer detection, classification and assay development

**DOI:** 10.1101/2024.07.01.601485

**Authors:** Joachim Boers, Ruben Boers, Jan Sakoltchik, Shatavisha Dasgupta, Lotte Martens, Kirke C.D. Tadema, Frederique Prevoo, Wilfred F.J. van IJcken, Henk van den Munckhof, Wim Quint, Heleen J. van Beekhuizen, Wim H. Quint, Folkert J. van Kemenade, Joost Gribnau

## Abstract

Changes in the genome wide DNA methylation landscape are hallmarks of cancer cells and precursor lesions of cancers. To capitalize on utilizing DNA methylation for detection and classification of cancer, we generated a DNA methylation database of gynecological cancers and associated healthy tissues using Methylated DNA sequencing (MeD-seq). We show that target cell enrichment to generate the database is crucial for marker discovery and report a wide range of novel biomarkers for classification and tissue of origin determination of gynecological cancers. We developed a subset of these novel biomarkers, both intragenic and intergenic, into a qMSP assays that detect all gynecological cancers at once or specific gynecological cancer subtypes, as well as cancers that are not part of our database. The database generated in this study not only provides the foundation for cancer detection, classification and biomarker discovery, but also for treatment monitoring of cancers using MeD-seq on liquid biopsies.
