## Supplementary material for "DNA methylation database for gynecological cancer detection, classification and assay development": Table 1

### Sheet: Sheet1
MeD-seq WTS/LCM	Sample	Type	SPF10	MeD-seq-Main	MeD-seq-Subtypes	difference	missed
WTS	T12-16951	carcinoom	16	16	16
WTS	T15-70419	carcinoom	16	16	16
WTS	T15-70473	carcinoom	18	18	18
WTS	T15-72141	carcinoom	33	33	33
WTS	T15-72216	carcinoom	33	33	33
WTS	T16-70508-4	carcinoom	16	16	16
WTS	T16-70546-2	carcinoom	18	58	58
WTS	T16-70557-3	carcinoom	45	45	45
WTS	T13-02862	Neg	16
WTS	T13-11557	Neg	neg
WTS	T14-70618	Neg	neg
WTS	T14-70808	Neg	18
WTS	T15-70101	Neg	16 31
WTS	T15-70543	Neg	neg
WTS	T15-70549	Neg	51	51	51
WTS	T15-70552	Neg	68/73	68	68
WTS	T15-71951	Neg	53
WTS	T15-72145	Neg	UNTYPABLE
WTS	T15-72311	Neg	56	56	56
WTS	T15-72313	Neg	neg
WTS	T15-72315	Neg	18
WTS	T15-72316	Neg	35	35	35
WTS	T16-70563-1	Neg	39
WTS	T16-70564-1	Neg	18
WTS	T16-70565-1	Neg	6	6	6
WTS	T14-70583	CIN-3	16 31 33 52	16	16
WTS	T14-70588	CIN-3	45	45	45
WTS	T14-70594	CIN-3	16 39 56	56	56,16,44,68,66,39,53
WTS	T14-70604	CIN-3	16 53
WTS	T15-70034	CIN-3	16 39
WTS	T15-70039	CIN-3	16 18
WTS	T15-70128	CIN-3	16	16	16
WTS	T15-70200	CIN-3	52	52	52
WTS	T15-70417	CIN-3	33	33	33,52
WTS	T15-70470	CIN-3	18
WTS	T15-70485	CIN-3	16 31	16	16,31
WTS	T15-70524	CIN-3	43 51 52
WTS	T15-70536	CIN-3	neg
WTS	T15-72110	CIN-3	31	31	31
WTS	T15-72207	CIN-3	52	52	52
WTS	T15-72219	CIN-3	6 16	16	16
WTS	T15-72222	CIN-3	16	16	16
WTS	T15-72320	CIN-3	16
WTS	T16-70538-3	CIN-3	45	45	45
WTS	T16-70566-3	CIN-3	16	16	16
WTS	T15-71957	CIN-3	16	16	16
WTS	T16-70521-3	CIN-3	18	18	18
WTS	T16-70536-4	CIN-3	18
WTS	T16-70537-3	CIN-3	16
LCM	MET19B00008-M3	Cx-AdC	18	18	18
LCM	MET19B00022-M2	Cx-AdC	16	16	16
LCM	MET19B00028-M2	Cx-AdC	16	16	16
LCM	MET19B00110-M1	Cx-AdC	18	18	18
LCM	MET19M00111-M3	Cx-AdC	16	16	16
LCM	MET19M00949-M1	Cx-AdC	16	16	16
LCM	MET19M00951-M1	Cx-AdC	16	16	16
LCM	MET19M00954-M1	Cx-AdC	neg	16	16
LCM	MET19M00955-M1	Cx-AdC	16
LCM	X38B0578-rep	Cx-AdC	16	16	16
LCM	X60B0125	Cx-AdC	16	16	16
LCM	X60B0145	Cx-AdC	18	18	18
LCM	MET19M00680-M2	Cx-con	18
LCM	MET19M00684-M1	Cx-con	18
LCM	MET19M00692-M1	Cx-con	18
LCM	MET19M00696-M1	Cx-con	neg
LCM	MET19M00700-M1	Cx-con	neg
LCM	MET19M00704-M1	Cx-con	52
LCM	MET19M00716-M1	Cx-con	neg
LCM	MET19M00724-M1	Cx-con	neg
LCM	MET19M00730-M1	Cx-con	neg
LCM	MET19M00749-M1	Cx-con	UNTYPABLE
LCM	MET19M00751-M1	Cx-con	neg
LCM	MET19M00768-M1	Cx-con	neg
LCM	MET19M00116-M10	Cx-con	neg
LCM	MET19M00116-M11	Cx-con	neg
LCM	MET19M00116-M12	Cx-con	neg
LCM	MET19B00033-M6	Cx-SCC	16	16	16
LCM	MET19B00040-M1	Cx-SCC	16	16	16
LCM	MET19B00043-M3	Cx-SCC	31	31	31
LCM	MET19B00115-M1	Cx-SCC	16	16	16
LCM	MET19B00116-M6	Cx-SCC	18	18	18
LCM	MET19B00118-M4	Cx-SCC	66	66	66
LCM	MET19M00959-M1	Cx-SCC	16	16	16
LCM	MET19M00961-M1	Cx-SCC	18	18	18
LCM	MET19M00967-M1	Cx-SCC	45
LCM	MET19M00973-M1	Cx-SCC	16	16	16
LCM	T15-70473-I1-M3	Cx-SCC	18	18	18
LCM	T16-70557-3-2-M4	Cx-SCC	45	45	45
LCM	X38B0290	Cx-SCC	16	16	16
LCM	X38B0374-rep	Cx-SCC	16	16	16
LCM	MET19B00116-M1	Cx-SCC	18	18	18
LCM	MET19B00116-M2	Cx-SCC	18	18	18
LCM	MET19B00116-M3	Cx-SCC	18	18	18
LCM	MET19B00116-M4	Cx-SCC	18	18	18
LCM	MET19B00116-M5	Cx-SCC	18	18	18
LCM	MET19B00116-M7	Cx-SCC	18	18	18
LCM	MET19B00116-M8	Cx-SCC	18
LCM	MET19M01562-M1	Cx-SCC	16	16	16
LCM	MET19M01562-M2	Cx-SCC	16	16	16
LCM	MET19M01562-M3	Cx-SCC	16	16	16
LCM	MET19M01562-M4	Cx-SCC	16	16	16
LCM	MET19M01562-M5	Cx-SCC	16	16	16
LCM	MET19M01562-M6	Cx-SCC	16	16	16
LCM	MET19M01562-M7	Cx-SCC	16	16	16
LCM	MET19M01562-M8	Cx-SCC	16	16	16
LCM	MET19M00121-M1	Endo-cc	neg
LCM	MET19M00122-M2	Endo-cc	neg
LCM	MET19M00198-M1	FT-cc	neg	18	18
LCM	MET19M00409	Vul-con	neg
LCM	MET19M00412	Vul-con	neg
LCM	MET19M00413	Vul-con	neg
LCM	MET19M00415	Vul-con	neg
LCM	MET19M00417	Vul-con	6 51
LCM	MET19M00533	Vul-con	neg
LCM	MET19M00534	Vul-con	neg
LCM	MET19M00535	Vul-con	neg
LCM	MET19M00536	Vul-con	neg
LCM	MET19M00537	Vul-con	neg
LCM	MET19M00640	Vul-con	neg
LCM	MET19M00539-M1	Vul-dVIN	neg
LCM	MET19M00594-M1	Vul-dVIN	neg
LCM	MET19M00607-M1	Vul-dVIN	53
LCM	MET19M00620-M1	Vul-dVIN	neg
LCM	MET19M00637-M1	Vul-dVIN	neg
LCM	MET19M00565-M1	Vul-dVIN	neg
LCM	MET19M00393	Vul-dVIN	neg
LCM	MET19M01024-M1	Vul-dVIN	neg
LCM	MET19M01029-M1	Vul-dVIN	neg
LCM	MET19M01035-M1	Vul-dVIN	neg
LCM	MET19M01038-M1	Vul-dVIN	neg
LCM	MET19M01041-M1	Vul-dVIN	neg
LCM	MET19M00394	Vul-HSIL	16	16	16,31
LCM	MET19M00396	Vul-HSIL	16	16	16
LCM	MET19M00400	Vul-HSIL	16	16	16
LCM	MET19M00402	Vul-HSIL	16	16	16
LCM	MET19M00403	Vul-HSIL	16	16	16
LCM	MET19M00407	Vul-HSIL	16	16	16
LCM	MET19M00408	Vul-HSIL	16	16	16
LCM	MET19M00569-M1	Vul-HSIL	16	16	16
LCM	MET19M00605-M1	Vul-HSIL	16	16	16
LCM	MET19M00635-M1	Vul-HSIL	45	45	45
LCM	MET19M00636-M1	Vul-HSIL	16	16	16
LCM	MET19M00208	Vul-SCC	33	33	33
LCM	MET19M00209	Vul-SCC	68, 73
LCM	MET19M00211	Vul-SCC	16	16	16
LCM	MET19M00551-M1	Vul-SCC	16	16	16
LCM	MET19M00561-M1	Vul-SCC	16	16	16
LCM	MET19M00604-M1	Vul-SCC	16	16	16
LCM	MET19M01010-M1	Vul-SCC	16	16	16
LCM	MET19M01011-M1	Vul-SCC	16	16	16
LCM	MET19M01012-M1	Vul-SCC	16	16	16
LCM	MET19M01014-M1	Vul-SCC	16	16	16
LCM	MET19M00207	Vul-SCC-	neg
LCM	MET19M00212	Vul-SCC-	neg
LCM	MET19M00214	Vul-SCC-	neg
LCM	MET19M00216	Vul-SCC-	neg
LCM	MET19M00217	Vul-SCC-	neg
LCM	MET19M00219	Vul-SCC-	neg
LCM	MET19M00376	Vul-SCC-	neg
LCM	MET19M00378	Vul-SCC-	neg
LCM	MET19M00587-M1	Vul-SCC-	neg
LCM	MET19M00617-M1	Vul-SCC-	neg
LCM	MET19M00621-M1	Vul-SCC-	neg
LCM	MET19M01237-M1	Cx-CIN3	16
LCM	MET19M01241-M1	Cx-CIN3	18 58	58	58
LCM	MET19M01243-M1	Cx-CIN3	16	16	16
LCM	MET19M01245-M1	Cx-CIN3	16 31	16	16
LCM	MET19M01247-M1	Cx-CIN3	51	51	51,31
LCM	MET19M01252-M1	Cx-CIN3	16	16	16
LCM	MET19M01254-M1	Cx-CIN3	16	16	16
LCM	MET19M01262-M1	Cx-CIN3	31	31	31,35
