## Supplementary material for "DNA methylation database for gynecological cancer detection, classification and assay development": Table 2

### Sheet: qMSP
sample type	sample input	threshold	Marker	combination	SEN	SPC	PPV	NPV	ACC	MCC
biopsy	gynecological samples	cancer	METloc001		0.95	0.8	0.86	0.92	0.88	0.773
biopsy	gynecological samples	cancer	METloc002		0.95	0.76	0.84	0.93	0.87	0.754
biopsy	gynecological samples	cancer	ARID3C		0.98	0.57	0.75	0.96	0.81	0.6339
biopsy	gynecological samples	cancer	ARL5C		0.77	0.8	0.84	0.72	0.78	0.6044
biopsy	gynecological samples	cancer	METloc001	METloc002	0.98	0.99	1	0.97	0.99	0.9675
biopsy	gynecological samples	cancer	METloc001	ARID3C	0.96	0.99	1	0.93	0.97	0.9427
biopsy	gynecological samples	cancer	METloc001	ARL5C	0.97	0.98	0.99	0.94	0.97	0.9422
biopsy	gynecological samples	cancer	METloc002	ARID3C	0.97	0.97	0.99	0.95	0.97	0.9418
biopsy	gynecological samples	cancer	METloc002	ARL5C	0.97	0.97	0.99	0.94	0.97	0.9357
biopsy	gynecological samples	cancer	ARID3C	ARL5C	0.86	0.97	0.98	0.78	0.89	0.792
swab	EVAH	CIN3+	METloc001		0.69	0.89	0.67	0.9	0.84	0.6061
swab	EVAH	CIN3+	METloc002		0.9	0.81	0.6	0.96	0.83	0.6402
swab	EVAH	CIN3+	ARID3C		0.52	0.89	0.61	0.85	0.8	0.4869
swab	EVAH	CIN3+	ARL5C		0.65	0.89	0.66	0.89	0.83	0.577
swab	EVAH	CIN3+	METloc001	METloc002	0.94	0.79	0.58	0.98	0.82	0.6447
swab	EVAH	CIN3+	METloc001	ARID3C	0.83	0.81	0.59	0.94	0.82	0.6078
swab	EVAH	CIN3+	METloc001	ARL5C	0.79	0.84	0.61	0.93	0.83	0.6107
swab	EVAH	CIN3+	METloc002	ARID3C	0.92	0.8	0.59	0.97	0.83	0.6461
swab	EVAH	CIN3+	METloc002	ARL5C	0.94	0.78	0.58	0.98	0.82	0.6377
swab	EVAH	CIN3+	ARID3C	ARL5C	0.71	0.89	0.67	0.91	0.84	0.6118
swab	EVAH SEN= +/-70	CIN3+	METloc001		0.75	0.71	0.45	0.9	0.72	0.457
swab	EVAH SEN= +/-70	CIN3+	METloc002		0.94	0.7	0.49	0.97	0.75	0.554
swab	EVAH SEN= +/-70	CIN3+	ARID3C		0.75	0.7	0.44	0.9	0.71	0.4463
swab	EVAH SEN= +/-70	CIN3+	ARL5C		0.6	0.7	0.39	0.85	0.68	0.3676
swab	EVAH SEN= +/-70	CIN3+	METloc001	METloc002	0.96	0.7	0.5	0.98	0.76	0.5661
swab	EVAH SEN= +/-70	CIN3+	METloc001	ARID3C	0.88	0.7	0.48	0.95	0.74	0.5237
swab	EVAH SEN= +/-70	CIN3+	METloc001	ARL5C	0.81	0.7	0.46	0.92	0.73	0.4876
swab	EVAH SEN= +/-70	CIN3+	METloc002	ARID3C	0.94	0.7	0.49	0.97	0.75	0.554
swab	EVAH SEN= +/-70	CIN3+	METloc002	ARL5C	0.94	0.7	0.5	0.97	0.76	0.56
swab	EVAH SEN= +/-70	CIN3+	ARID3C	ARL5C	0.79	0.7	0.45	0.91	0.72	0.4702
swab	EVAH	medium risk +	METloc001		0.84	0.94	0.79	0.96	0.92	0.773
swab	EVAH	medium risk +	METloc002		0.95	0.87	0.67	0.98	0.89	0.7374
swab	EVAH	medium risk +	ARID3C		0.9	0.88	0.67	0.97	0.88	0.711
swab	EVAH	medium risk +	ARL5C		0.79	0.97	0.87	0.95	0.93	0.7917
swab	EVAH	medium risk +	METloc001	METloc002	0.93	0.93	0.78	0.98	0.93	0.8136
swab	EVAH	medium risk +	METloc001	ARID3C	0.9483	0.9065	0.7333	0.9848	0.9154	0.7862
swab	EVAH	medium risk +	METloc001	ARL5C	0.931	0.9626	0.871	0.981	0.9559	0.8741
swab	EVAH	medium risk +	METloc002	ARID3C	0.9483	0.8738	0.6707	0.9842	0.8897	0.7374
swab	EVAH	medium risk +	METloc002	ARL5C	0.9828	0.9673	0.8906	0.9952	0.9706	0.9173
swab	EVAH	medium risk +	ARID3C	ARL5C	0.9828	0.8972	0.7215	0.9948	0.9154	0.7939
biopsy	vulva/cervix samples	cancer	METloc009		0.87	1	1	0.84	0.92	0.8527
biopsy	vulva/cervix samples	vulva cancer	GLIS3		0.84	0.88	0.64	0.95	0.87	0.6629
biopsy	vulva/cervix samples	cervical AdC	FRMD4B		0.71	0.95	0.71	0.95	0.91	0.6698
biopsy	tonsil samples	tonsil cancer	METloc001		0.89	0.9	0.89	0.9	0.89	0.7778
biopsy	tonsil samples	tonsil cancer	METloc002		0.78	1	1	0.83	0.89	0.7821
biopsy	tonsil samples	tonsil cancer	ARID3C		1	1	1	1	1	1
biopsy	tonsil samples	tonsil cancer	ARL5C		0.7	1	1	0.77	0.85	0.7024
biopsy	skin samples	AK/MB+	METloc001		0.95	1	1	0.6	0.95	0.7417
biopsy	skin samples	AK/MB+	METloc002		1	1	1	1	1	1
biopsy	ColR/Anal samples	ColR/Anal cancer	METloc001		0.96	1	1	0.94	0.98	0.9507
biopsy	ColR/Anal samples	ColR/Anal cancer	METloc002		0.69	1	1	0.68	0.81	0.6682
biopsy	ColR/Anal samples	ColR/Anal cancer	ARID3C		0.92	0.92	0.96	0.85	0.92	0.8172
biopsy	ColR/Anal samples	ColR/Anal cancer	ARL5C		0.68	1	1	0.6	0.78	0.6137
biopsy	ColR/Anal samples	ColR/Anal cancer	METloc009		0.94	1	1	0.94	0.97	0.9333
